# Evidence for increased fitness of a plant pathogen conferred by epigenetic variation

**DOI:** 10.1101/2023.08.16.553519

**Authors:** Rekha Gopalan-Nair, Aurore Coissac, Ludovic Legrand, Céline Lopez-Roques, Yann Pécrix, Céline Vandecasteele, Olivier Bouchez, Xavier Barlet, Anne Lanois, Alain Givaudan, Julien Brillard, Stéphane Genin, Alice Guidot

## Abstract

Adaptation is usually explained by adaptive genetic mutations that are transmitted from parents to offspring and become fixed in the adapted population. However, more and more studies show that genetic mutation analysis alone is not sufficient to fully explain the processes of adaptive evolution and report the existence of non-genetic (or epigenetic) inheritance and its significant role in the generation of adapted phenotypes. In the present work, we tested the hypothesis of the role of DNA methylation, a form of epigenetic modification, in adaptation of the plant pathogen *Ralstonia solanacearum* to the host plant during an experimental evolution. Using SMRT-seq technology, we analyzed the methylomes of 31 experimentally evolved clones that were obtained after serial passages on a given host plant during 300 generations, either on susceptible or tolerant hosts. Comparison with the methylome of the ancestral clone revealed between 12 and 21 differential methylated sites (DMSs) at the GTWWAC motif in the evolved clones. Gene expression analysis of the 39 genes targeted by these DMSs revealed limited correlation between differential methylation and differential gene expression. Only one gene showed a correlation, the RSp0338 gene encoding the EpsR regulator protein. The MSRE-qPCR (Methylation Sensitive Restriction Enzyme - qPCR) technology was used as an alternative approach to assess the methylation state of the DMSs found by SMRT-seq between the ancestral and evolved clones. This approach also found the two DMSs upstream of RSp0338. Using site-directed mutagenesis, we demonstrated the contribution of these two DMSs in host adaptation. As these DMSs appeared very quickly in the experimental evolution, we hypothesize that such fast epigenetic changes can allow rapid adaptation to the plant stem environment. To our knowledge, this is the first study showing a link between epigenetic variation and evolutionary adaptation to new environment.
