## Supplementary material for "Evidence for increased fitness of a plant pathogen conferred by epigenetic variation": Table S1

### Sheet: Feuil1
Table S1 List of primers used in this study
Target gene (gene name)	Primer Name	Primer Sequence 5'-3'
Primers for MSRE-qPCR
RSp0338 (epsR)	RSp0338_MSRE_F	GGATAAACCCCGCAGAAATGC
	RSP0338_MSRE_R	GCCTCCAAGCCTGCTATGTA
RSc0958	RSc0958_MSRE_F	GCCTCATAACGGCGACTTTG
	RSc0958_MSRE_R	GGCGAGCAGATTACCCATGA
RSc0608 (rpiAA)	RSc0608_MSRE_F	CATTGCGTGCTGGTTGAACC
	RSc0608_MSRE_R	GCCAATCCGCATTCGAAACA
RSc0081	RSc0081_MSRE_F	GTGTGCCCATCGTTCCTGTT
	RSc0081_MSRE_R	AGCTCGTCAAAGGTCATCGG
RSc0102	RSc0102_MSRE_F	TGTTGATGCGCAGGGAGTCG
	RSc0102_MSRE_R	TCCCGTTTCGTTGATGCCAAC
RSp1152	RSp1152_MSRE_F	CTGGCATCTCCCGTTTCGTT
	RSp1152_MSRE_R	CCTGGCCTAGTGTCCTGTTC
RSp1643	RSp1643_MSRE_F	CTCTCGCAACGCTGAAATCG
	RSp1643_MSRE_R	ATTCCGCGTCAAAGTGTGTA
RSp0629	RSp0629_MSRE_F	CGTGAGGCCATGTGAATTTGG
	RSp0629_MSRE_R	CGCATGTCCATATCCGGCAA
RSp1329	RSp1329_MSRE_F	GTAGGTAACCAGGGGCAGTG
	RSp1329_MSRE_R	GCACAGCCAGGAGTTAAGGA
RSp1398 (aroE)	RSp1398-99_MSRE_F	ATGCATGTCTGGTCTCCTGC
	RSp1398-99_MSRE_R1	GCTTCATCGTCTCCTCCTT
RSp1529 (efe)	RSp1529_MSRE_F	TGTGCCTTTGCCTTATGGGT
	RSp1529_MSRE_R	GGTCATGTGTTCTCCTGGGG
RSc2561	RSc2561_MSRE_F1	TGTCCGTCTGCCTTTTCCTC
	RSc2561_MSRE_R1	AGGCTTCTTGTGCATGGCGG
RSc2612	RSc2612_MSRE_F	AGACTATCTCCTGACCGCGT
	RSc2612_MSRE_R	CACGTTGTTTACCTTGTCCCAG
Primers for RT-qPCR
RSp0338 (epsR)	RSp0338_RT_F	GACAGCAGCACGAGGATTTC
	RSp0338_RT_R	GGCGCTGGAATTAGTACTCG
RSp1020 (epsA)	RSp1020_RT_F	CTTGATGACGCCGGCATAGG
	RSp1020_RT_R	GACGCAGACCTATTCGATCG
Primers for the construction of sacB mutants
RSc1982 (mAG4 mutant)	oLC5	TTTGAATTCGATCTACCTCAAGCGCGAAG
	oLC6	TTTTCTAGATCAGAGATCGATGCCCGAGA
	oLC7	TTTTCTAGAAACCTCTTCAATCCATGTCC
	oLC8	TTTAAGCTTAGTTTGTCCAGCCAGCTCAT
RSp0338 (epsR)	RSp0338_F1	TTTGAATTCATTTCTTTCTAGTGCCGCC
	RSp0338_R1_C_C	GTAAGCCTTTTTGTTTGCCCCAATC
	RSp0338_F2_C_C	GATTGGGGCAAACAAAAAGGCTTAC
	RSp0338_R2	TTTAAGCTTCAGCACGAGGATTTCATATTG
Primers for the screening of sacB mutants
RSp0338 (epsR)	RSp0338_mutant_C_C	ATTGGGGCAAACAAAAAGGC
	RSp0338_R2	TTTAAGCTTCAGCACGAGGATTTCATATTG
Primers to check the mCherry/GFP insertion
	oNP611	GAAAGCACGCTGTTTCCGCTATTT
	oNP612	GCGTAGTGCGCAAGACGAACAA
